# Metadiffusion: inference-time meta-energy biasing of biomolecular diffusion models

**DOI:** 10.64898/2026.02.10.704873

**Authors:** Hilbert Yuen In Lam, Sebastián Pujalte Ojeda, Michaela Brezinova, Josef Hanke, Xing Er Ong, Yuguang Mu, Michele Vendruscolo

## Abstract

Biomolecular function often depends on conformational ensembles, yet modern diffusion-based structure generators are biased toward the compact conformations prevalent in structural databases, limiting their ability to explore broad conformational landscapes. This work introduces metadiffusion, where an additional meta-energy biasing layer on top of diffusion steers pretrained biomolecular diffusion models through gradient-guided denoising. Without retraining, metadiffusion generates diverse conformational ensembles whose residue-level flexibility patterns closely match molecular dynamics simulations. The method supports three complementary modes: optimisation, steering to user-specified targets, and exploration via inter-sample repulsion. This approach enables controlled exploration of collective variables, enumeration of alternative binding poses across proteins, nucleic acids and ligands, and conformational ensemble generation consistent with SAXS and NMR chemical shifts. Metadiffusion thus provides a practical route to connect diffusion-based structure generation with ensemble-level, experimentally-restrained structural analysis.
