## Supplementary File 1 for "Metadiffusion: inference-time meta-energy biasing of biomolecular diffusion models"

pdb_chain	n_residues	n_metadiffusion_models	pearson_r	pearson_p	spearman_r	spearman_p	mean_md_rmsf	mean_metadiffusion_rmsf	std_md_rmsf	std_metadiffusion_rmsf	md_inter_corr
1b25_D	619	16	0.869	0.000	0.726	0.000	0.622	0.586	0.312	0.746	0.879
1dd3_A	128	16	0.449	0.000	0.462	0.000	5.352	9.035	1.154	3.349	0.652
1dfu_P	94	16	0.866	0.000	0.880	0.000	0.832	1.440	0.366	1.132	0.718
1dlj_A	402	16	0.864	0.000	0.907	0.000	1.475	6.975	0.537	2.789	0.887
1dtd_B	61	16	0.675	0.000	0.797	0.000	0.822	2.481	0.475	1.237	0.806
1e7l_B	157	16	0.576	0.000	0.683	0.000	5.020	19.762	1.465	4.836	0.431
1eb0_A	147	16	0.920	0.000	0.825	0.000	1.779	4.507	1.189	4.031	0.932
1ef1_C	90	16	0.521	0.000	0.552	0.000	6.819	25.562	2.731	6.913	0.806
1g38_D	393	16	0.900	0.000	0.886	0.000	1.090	5.415	0.551	2.760	0.896
1h02_B	70	16	0.959	0.000	0.815	0.000	2.552	6.873	1.842	4.484	0.879
1hc9_B	74	16	0.972	0.000	0.918	0.000	1.317	2.813	1.210	2.559	0.966
1huf_A	140	16	0.569	0.000	0.567	0.000	1.646	11.102	1.813	6.032	0.964
1i0v_A	104	16	0.921	0.000	0.909	0.000	0.669	0.575	0.368	0.484	0.859
1iuq_A	367	16	0.763	0.000	0.770	0.000	1.080	2.680	0.801	2.999	0.918
1k30_A	368	16	0.743	0.000	0.835	0.000	1.160	2.300	0.869	2.716	0.882
1kew_A	361	16	0.582	0.000	0.736	0.000	1.159	2.535	0.676	4.528	0.841
1kp3_A	455	16	0.787	0.000	0.851	0.000	7.210	6.802	4.789	8.302	0.930
1lsl_A	113	16	0.769	0.000	0.651	0.000	3.458	11.440	1.028	3.911	0.870
1m5q_I	130	16	0.679	0.000	0.707	0.000	3.541	14.960	1.034	3.400	0.848
1msc_A	129	16	0.875	0.000	0.843	0.000	2.637	5.516	1.612	4.321	0.853
1n2m_A	165	16	0.932	0.000	0.871	0.000	1.841	1.204	2.253	1.804	0.980
1n7z_A	334	16	0.953	0.000	0.762	0.000	1.826	4.843	1.820	4.929	0.966
1nij_A	318	16	0.746	0.000	0.841	0.000	0.926	1.900	0.396	1.374	0.851
1o4k_A	108	16	0.870	0.000	0.927	0.000	0.942	1.230	0.545	1.318	0.917
1oao_C	729	16	0.771	0.000	0.786	0.000	1.266	9.318	0.427	3.610	0.722
1pp0_C	199	16	0.851	0.000	0.812	0.000	1.013	1.914	0.612	1.231	0.854
1q8f_A	313	16	0.538	0.000	0.771	0.000	0.937	0.775	0.701	1.475	0.739
1qau_A	112	16	0.957	0.000	0.836	0.000	1.208	5.336	0.657	3.259	0.961
1rl6_A	177	16	0.942	0.000	0.862	0.000	2.428	3.697	2.352	2.983	0.950
1rm6_B	324	16	0.779	0.000	0.798	0.000	1.334	0.838	1.006	1.359	0.875
1rpo_A	65	16	0.970	0.000	0.737	0.000	1.192	4.037	0.957	3.535	0.876
1s2o_A	244	16	0.871	0.000	0.870	0.000	1.147	7.709	0.464	3.091	0.839
1skz_A	119	16	0.966	0.000	0.875	0.000	2.067	9.508	1.649	5.633	0.934
1sx3_A	525	16	0.841	0.000	0.840	0.000	1.919	20.980	0.742	7.327	0.888
1t7v_A	278	16	0.833	0.000	0.804	0.000	2.305	5.872	0.852	3.066	0.796
1t95_A	240	16	0.953	0.000	0.859	0.000	2.704	7.547	1.477	4.642	0.901
1t9i_B	163	16	0.799	0.000	0.862	0.000	1.050	3.878	0.736	2.894	0.808
1tag_A	324	16	0.701	0.000	0.882	0.000	1.449	3.460	0.551	1.795	0.765
1thm_A	279	16	0.635	0.000	0.777	0.000	0.634	0.577	0.422	0.321	0.653
1u7k_D	131	16	0.932	0.000	0.849	0.000	0.972	1.593	0.518	1.522	0.951
1utg_A	70	16	0.874	0.000	0.800	0.000	1.742	3.637	1.100	2.573	0.880
1uz3_A	102	16	0.979	0.000	0.956	0.000	3.318	7.412	2.792	5.302	0.959
1v9m_A	323	16	0.732	0.000	0.714	0.000	1.031	7.493	0.316	3.678	0.811
1vzy_B	291	16	0.881	0.000	0.809	0.000	1.590	9.885	0.973	5.032	0.911
1x3o_A	80	16	0.750	0.000	0.759	0.000	0.641	1.543	0.226	0.680	0.976
1x6i_A	91	16	0.968	0.000	0.640	0.000	1.280	1.890	1.242	2.839	0.973
1x6j_A	91	16	0.956	0.000	0.678	0.000	1.542	1.862	1.461	2.493	0.931
1xg0_B	67	16	0.835	0.000	0.762	0.000	6.046	14.322	2.120	5.029	0.873
1xta_B	221	16	0.921	0.000	0.880	0.000	1.637	6.793	0.920	4.379	0.808
1yib_A	76	16	0.968	0.000	0.910	0.000	4.825	11.056	2.372	5.535	0.860
1yoc_B	147	16	0.664	0.000	0.719	0.000	1.012	3.739	0.467	2.494	0.746
1yqe_A	282	16	0.738	0.000	0.688	0.000	0.760	0.684	0.460	1.569	0.853
1zsw_A	338	16	0.970	0.000	0.867	0.000	3.116	8.068	3.313	7.299	0.980
2amh_A	207	16	0.910	0.000	0.757	0.000	1.083	2.023	0.685	2.246	0.926
2au3_A	407	16	0.446	0.000	0.523	0.000	1.201	7.608	0.707	4.685	0.957
2b1y_A	104	16	0.809	0.000	0.458	0.000	7.314	6.842	2.468	4.285	0.557
2b9d_A	52	16	0.844	0.000	0.556	0.000	2.729	1.031	1.310	0.486	0.829
2bf6_A	449	16	0.527	0.000	0.726	0.000	0.734	2.802	0.514	2.159	0.874
2bjf_A	329	16	0.829	0.000	0.883	0.000	1.652	1.869	1.617	2.050	0.906
2bjq_A	345	16	0.795	0.000	0.829	0.000	1.121	4.647	0.731	1.900	0.926
2cxi_A	348	16	0.559	0.000	0.611	0.000	1.035	3.544	0.367	1.825	0.848
2d28_C	149	16	0.912	0.000	0.851	0.000	1.259	2.989	0.865	2.260	0.962
2dlb_A	80	16	0.529	0.000	0.347	0.002	5.640	11.504	2.297	4.500	0.737
2drv_B	200	16	0.907	0.000	0.847	0.000	1.044	4.227	0.768	2.746	0.949
2e7z_A	727	16	0.385	0.000	0.482	0.000	0.829	1.269	0.450	0.486	0.722
2erl_A	40	16	0.854	0.000	0.864	0.000	0.647	0.758	0.251	0.397	0.936
2fip_A	115	16	0.840	0.000	0.882	0.000	0.870	0.796	0.599	0.635	0.904
2fos_A	260	16	0.838	0.000	0.810	0.000	0.908	0.462	0.633	1.256	0.873
2fzp_A	144	16	0.964	0.000	0.864	0.000	3.596	10.546	2.704	6.062	0.977
2g9e_A	70	16	0.951	0.000	0.787	0.000	3.212	6.564	1.712	3.021	0.908
2gno_A	305	16	0.753	0.000	0.856	0.000	1.965	7.828	0.606	3.134	0.774
2gpi_A	91	16	0.955	0.000	0.710	0.000	1.048	1.715	0.885	2.070	0.969
2h1t_B	188	16	0.875	0.000	0.718	0.000	2.055	8.428	1.839	5.926	0.807
2hl7_A	84	16	0.902	0.000	0.749	0.000	1.205	5.516	0.862	5.207	0.915
2i5v_O	251	16	0.789	0.000	0.876	0.000	1.710	10.906	0.760	3.195	0.875
2i9w_A	184	16	0.389	0.000	0.729	0.000	1.639	1.581	1.299	1.980	0.912
2ia1_A	178	16	0.976	0.000	0.714	0.000	1.580	2.635	1.793	4.122	0.991
2j6b_A	109	16	0.586	0.000	0.372	0.000	0.963	4.743	0.553	3.301	0.913
2jek_A	145	16	0.986	0.000	0.743	0.000	1.110	1.512	1.417	2.262	0.983
2jh3_A	474	16	0.817	0.000	0.774	0.000	1.212	3.471	0.971	2.432	0.935
2lis_A	136	16	0.967	0.000	0.632	0.000	2.351	4.176	2.450	5.838	0.993
2nqw_A	93	16	0.988	0.000	0.918	0.000	1.744	4.718	1.602	3.907	0.993
2o7o_A	207	16	0.813	0.000	0.794	0.000	1.896	6.045	1.338	3.111	0.960
2op6_A	152	16	0.897	0.000	0.892	0.000	0.818	1.939	0.592	1.715	0.968
2p2v_A	288	16	0.766	0.000	0.384	0.000	1.041	3.714	0.704	5.048	0.864
2p9x_A	99	16	0.729	0.000	0.652	0.000	0.709	0.886	0.335	0.644	0.951
2pbi_C	424	16	0.612	0.000	0.708	0.000	6.950	30.823	2.201	6.838	0.527
2pef_A	373	16	0.363	0.000	0.475	0.000	1.004	10.881	0.980	9.912	0.923
2ppp_A	107	16	0.600	0.000	0.749	0.000	0.724	1.322	0.298	1.108	0.881
2pqx_A	245	16	0.779	0.000	0.858	0.000	0.860	1.093	0.447	0.782	0.862
2py5_B	575	16	0.863	0.000	0.744	0.000	1.188	3.335	0.598	2.012	0.913
2pyq_B	114	16	0.840	0.000	0.892	0.000	0.857	1.084	0.576	1.065	0.894
2r31_A	239	16	0.939	0.000	0.854	0.000	1.155	2.500	0.797	3.562	0.944
2v4b_B	300	16	0.827	0.000	0.810	0.000	1.365	1.102	0.955	1.555	0.847
2v6a_O	140	16	0.712	0.000	0.547	0.000	2.428	4.001	1.690	2.728	0.863
2vac_A	134	16	0.752	0.000	0.598	0.000	0.918	0.738	0.596	1.224	0.853
2vkp_B	109	16	0.413	0.000	0.710	0.000	0.906	0.863	0.640	0.930	0.915
2vri_A	174	16	0.982	0.000	0.823	0.000	1.284	2.354	1.694	2.842	0.983
2wkx_A	261	16	0.968	0.000	0.866	0.000	2.880	5.764	2.773	4.175	0.922
2xf2_A	688	16	0.720	0.000	0.678	0.000	2.782	3.669	2.782	3.221	0.894
2xol_B	176	16	0.936	0.000	0.782	0.000	1.472	2.999	1.402	4.174	0.923
2xu8_B	116	16	0.388	0.000	0.544	0.000	3.147	0.807	1.552	0.797	0.869
2yp8_A	503	16	0.554	0.000	0.853	0.000	1.907	5.788	0.900	2.995	0.852
2z0a_B	79	16	0.906	0.000	0.819	0.000	2.436	5.575	1.978	4.455	0.947
2z6r_A	265	16	0.768	0.000	0.799	0.000	1.525	8.394	0.629	3.150	0.640
2znr_A	178	16	0.920	0.000	0.839	0.000	1.180	1.495	1.311	2.484	0.950
3a1g_A	80	16	0.742	0.000	0.823	0.000	2.137	10.876	1.076	5.617	0.801
3a1u_A	258	16	0.914	0.000	0.795	0.000	1.016	1.070	0.679	1.178	0.951
3a3d_B	453	16	0.815	0.000	0.814	0.000	1.058	6.177	0.527	4.000	0.910
3apr_E	325	16	0.608	0.000	0.707	0.000	1.100	1.278	0.612	0.748	0.899
3bri_A	89	16	0.949	0.000	0.862	0.000	0.994	1.315	0.903	1.696	0.937
3c1q_B	123	16	0.982	0.000	0.885	0.000	1.656	3.646	1.604	3.460	0.937
3ckf_A	228	16	0.875	0.000	0.890	0.000	1.711	6.184	0.783	2.086	0.907
3crv_A	551	16	0.728	0.000	0.747	0.000	1.189	11.701	0.446	5.976	0.769
3djl_A	541	16	0.924	0.000	0.789	0.000	1.231	1.284	1.464	1.756	0.911
3do6_A	543	16	0.746	0.000	0.828	0.000	0.917	3.188	0.715	2.173	0.886
3e0z_A	109	16	0.907	0.000	0.646	0.000	1.059	1.764	0.683	2.180	0.745
3e2d_A	502	16	0.902	0.000	0.714	0.000	1.526	2.709	1.313	2.328	0.950
3e4w_B	320	16	0.960	0.000	0.752	0.000	1.436	2.533	1.527	3.927	0.946
3e7h_A	103	16	0.433	0.000	0.321	0.001	3.296	9.548	1.941	4.680	0.938
3e8t_A	220	16	0.546	0.000	0.626	0.000	1.231	4.187	0.718	1.637	0.754
3ebh_A	889	16	0.471	0.000	0.533	0.000	0.867	0.827	0.331	0.658	0.858
3f7c_A	200	16	0.379	0.000	0.696	0.000	2.136	0.984	1.948	1.403	0.950
3f7w_A	288	16	0.597	0.000	0.663	0.000	0.757	3.824	0.309	1.958	0.856
3fhf_A	214	16	0.794	0.000	0.905	0.000	1.194	4.081	0.770	1.883	0.790
3gmv_X	156	16	0.762	0.000	0.786	0.000	0.832	3.971	0.356	1.571	0.960
3gwi_A	170	16	0.933	0.000	0.774	0.000	1.068	1.595	0.871	2.747	0.963
3hxv_A	441	16	0.875	0.000	0.824	0.000	1.707	4.964	1.460	4.702	0.748
3i94_A	248	16	0.864	0.000	0.701	0.000	0.931	1.014	0.673	1.576	0.836
3ic3_B	101	16	0.920	0.000	0.850	0.000	5.027	7.825	2.823	5.735	0.726
3ic3_C	101	16	0.853	0.000	0.781	0.000	5.446	7.430	2.938	4.752	0.765
3iis_M	151	16	0.648	0.000	0.695	0.000	1.533	1.546	0.733	0.795	0.834
3ijw_A	268	16	0.917	0.000	0.891	0.000	1.233	2.631	1.156	2.318	0.793
3kby_A	145	16	0.928	0.000	0.806	0.000	1.522	1.765	1.381	1.617	0.966
3kd4_A	506	16	0.686	0.000	0.649	0.000	1.831	15.786	0.720	8.353	0.847
3l4p_A	907	16	0.544	0.000	0.631	0.000	0.843	1.602	0.394	1.710	0.701
3l51_A	161	16	0.970	0.000	0.764	0.000	1.241	1.948	1.155	2.188	0.976
3ld7_B	101	16	0.978	0.000	0.819	0.000	2.103	8.160	1.945	5.815	0.969
3lui_B	115	16	0.916	0.000	0.846	0.000	1.217	2.338	0.831	2.450	0.926
3lwx_A	199	16	0.915	0.000	0.875	0.000	0.945	1.120	0.740	1.294	0.949
3m4r_A	222	16	0.916	0.000	0.923	0.000	1.030	1.144	0.787	1.450	0.886
3m66_A	270	16	0.887	0.000	0.850	0.000	1.560	8.486	0.700	3.631	0.870
3m6z_A	380	16	0.807	0.000	0.883	0.000	1.174	3.699	0.652	2.625	0.782
3mcb_B	58	16	0.575	0.000	0.576	0.000	4.263	5.914	1.932	2.528	0.619
3mm6_A	418	16	0.853	0.000	0.705	0.000	3.522	6.852	2.119	6.459	0.821
3mqz_A	215	16	0.959	0.000	0.662	0.000	1.312	2.997	1.339	4.083	0.966
3msw_A	145	16	0.790	0.000	0.889	0.000	1.927	6.844	1.503	6.241	0.917
3mxz_A	116	16	0.876	0.000	0.873	0.000	1.222	4.971	0.972	2.888	0.985
3ofg_B	95	16	0.864	0.000	0.924	0.000	2.073	6.271	2.149	5.133	0.977
3ol3_A	107	16	0.536	0.000	0.349	0.000	1.783	13.850	1.428	4.341	0.926
3on9_B	163	16	0.880	0.000	0.805	0.000	0.862	1.437	0.639	1.972	0.807
3oxp_A	150	16	0.729	0.000	0.680	0.000	0.972	1.195	0.576	1.199	0.891
3p4h_A	118	16	0.907	0.000	0.873	0.000	0.979	0.433	0.745	0.381	0.959
3qra_A	157	16	0.940	0.000	0.829	0.000	1.220	3.646	1.051	3.127	0.957
3se9_G	353	16	0.689	0.000	0.743	0.000	1.208	1.324	0.820	2.122	0.813
3sol_A	94	16	0.861	0.000	0.822	0.000	1.022	1.509	0.648	0.883	0.920
3st1_A	214	16	0.876	0.000	0.721	0.000	0.699	0.946	0.474	1.568	0.929
3tbn_A	87	16	0.889	0.000	0.779	0.000	3.529	4.116	2.715	3.164	0.947
3u9g_A	229	16	0.714	0.000	0.741	0.000	1.601	2.627	1.286	3.217	0.906
3vc8_A	94	16	0.973	0.000	0.869	0.000	1.299	3.715	1.283	3.583	0.935
3vjz_A	166	16	0.500	0.000	0.409	0.000	2.256	2.739	1.345	2.011	0.750
3vth_A	761	16	0.857	0.000	0.546	0.000	1.088	4.319	1.019	4.433	0.909
3wkx_A	669	16	0.748	0.000	0.425	0.000	1.205	1.651	1.091	3.621	0.832
3wvz_B	201	16	0.796	0.000	0.629	0.000	4.400	20.246	1.845	9.002	0.784
3zoq_C	56	16	0.950	0.000	0.806	0.000	2.331	6.533	1.950	4.326	0.986
4adn_A	222	16	0.970	0.000	0.904	0.000	1.817	4.233	1.756	5.297	0.961
4af1_A	416	16	0.871	0.000	0.827	0.000	2.451	12.775	1.346	5.003	0.854
4byz_A	194	16	0.893	0.000	0.795	0.000	1.149	2.520	0.992	2.795	0.838
4d71_A	596	16	0.931	0.000	0.632	0.000	0.962	1.896	1.053	3.613	0.952
4epi_A	330	16	0.778	0.000	0.730	0.000	2.017	15.113	1.324	7.209	0.792
4goe_A	52	16	0.943	0.000	0.881	0.000	3.153	1.682	2.356	1.255	0.960
4k05_B	399	16	0.964	0.000	0.796	0.000	1.294	1.959	1.664	3.040	0.969
4lq4_A	211	16	0.889	0.000	0.902	0.000	1.127	12.856	0.379	3.858	0.922
4m0q_B	230	16	0.852	0.000	0.820	0.000	1.546	2.466	1.654	3.603	0.921
4n7w_A	307	16	0.564	0.000	0.394	0.000	0.890	4.400	0.602	2.409	0.784
4npd_A	58	16	0.958	0.000	0.830	0.000	1.240	2.957	1.055	2.435	0.971
4o66_D	76	16	0.962	0.000	0.857	0.000	2.508	6.959	2.025	4.130	0.983
4obi_A	106	16	0.884	0.000	0.840	0.000	3.619	6.852	3.431	5.525	0.991
4oj6_C	776	16	0.692	0.000	0.826	0.000	7.443	25.341	4.757	10.258	0.921
4p5a_B	239	16	0.668	0.000	0.885	0.000	1.665	2.001	1.113	2.136	0.787
4peg_C	360	16	0.910	0.000	0.627	0.000	1.044	1.343	1.086	2.686	0.910
4q0y_B	134	16	0.836	0.000	0.820	0.000	0.870	0.751	0.650	1.080	0.958
4qb0_A	103	16	0.925	0.000	0.823	0.000	1.644	5.568	0.861	2.971	0.937
4qbu_A	444	16	0.905	0.000	0.824	0.000	1.152	2.101	0.745	1.854	0.906
4rgi_A	73	16	0.885	0.000	0.730	0.000	0.953	1.593	0.868	2.228	0.934
4xpz_A	372	16	0.617	0.000	0.748	0.000	1.357	6.001	0.840	3.551	0.871
4xqm_A	94	16	0.479	0.000	0.502	0.000	0.696	0.640	0.404	0.987	0.950
4ys0_A	824	16	0.501	0.000	0.814	0.000	1.467	11.637	0.766	8.595	0.905
4ywk_A	206	16	0.868	0.000	0.821	0.000	1.130	2.532	0.783	3.013	0.953
4za9_A	508	16	0.739	0.000	0.879	0.000	2.727	1.499	3.103	3.092	0.953
4zbo_D	265	16	0.893	0.000	0.895	0.000	1.818	1.340	1.541	1.197	0.799
4zya_A	77	16	0.848	0.000	0.838	0.000	1.173	3.047	0.651	1.959	0.936
5a67_A	212	16	0.925	0.000	0.812	0.000	0.938	2.337	0.759	2.147	0.877
5b3p_A	134	16	0.795	0.000	0.864	0.000	1.135	1.061	1.023	1.245	0.904
5eqz_A	146	16	0.851	0.000	0.782	0.000	1.592	5.546	1.379	2.801	0.961
5ezu_A	89	16	0.918	0.000	0.855	0.000	2.422	6.991	1.744	4.824	0.914
5g38_A	172	16	0.725	0.000	0.747	0.000	0.792	1.100	0.325	1.060	0.917
5hkx_A	392	16	0.702	0.000	0.795	0.000	1.430	12.592	1.017	6.482	0.903
5hub_A	90	16	0.935	0.000	0.757	0.000	4.028	6.850	1.942	4.762	0.868
5ii7_A	138	16	0.984	0.000	0.790	0.000	2.170	5.796	2.395	6.688	0.976
5j3t_B	242	16	0.799	0.000	0.772	0.000	2.194	11.325	0.754	4.049	0.898
5k6d_B	78	16	0.732	0.000	0.843	0.000	0.762	8.225	0.343	2.213	0.921
5kdv_A	891	16	0.754	0.000	0.850	0.000	1.895	11.675	1.028	6.329	0.885
5klh_A	231	16	0.933	0.000	0.920	0.000	2.388	9.745	2.054	8.039	0.968
5lc8_A	667	16	0.841	0.000	0.737	0.000	1.135	2.718	0.740	3.929	0.820
5lpa_A	270	16	0.642	0.000	0.880	0.000	1.353	6.320	1.020	2.922	0.901
5n6y_C	113	16	0.907	0.000	0.788	0.000	0.951	2.389	0.686	2.974	0.873
5t2p_B	155	16	0.941	0.000	0.865	0.000	2.501	8.785	1.949	7.070	0.947
5txr_B	491	16	0.879	0.000	0.720	0.000	2.320	3.255	2.556	5.516	0.938
5v6g_A	171	16	0.894	0.000	0.867	0.000	1.034	2.946	0.811	3.544	0.899
5w53_A	307	16	0.892	0.000	0.828	0.000	1.109	1.954	1.004	2.954	0.964
5w53_B	307	16	0.902	0.000	0.691	0.000	1.094	2.005	0.968	3.307	0.917
5wfy_A	136	16	0.967	0.000	0.925	0.000	1.217	2.355	1.269	3.071	0.967
5x0b_A	242	16	0.713	0.000	0.745	0.000	0.968	9.059	0.266	3.133	0.905
5x1e_D	111	16	0.498	0.000	0.755	0.000	0.732	1.448	0.309	0.887	0.921
5z1n_A	168	16	0.915	0.000	0.757	0.000	1.027	2.716	0.559	2.532	0.818
5z42_A	102	16	0.613	0.000	0.545	0.000	1.433	2.334	0.911	1.589	0.609
5zlq_A	162	16	0.829	0.000	0.864	0.000	0.967	1.350	0.641	1.352	0.819
6a0p_A	413	16	0.953	0.000	0.852	0.000	2.317	8.795	2.093	5.376	0.984
6asd_C	47	16	0.763	0.000	0.527	0.000	5.638	5.249	1.710	2.886	0.138
6bm5_A	333	16	0.808	0.000	0.779	0.000	0.988	1.709	0.761	2.044	0.913
6bwr_A	149	16	0.878	0.000	0.877	0.000	4.423	15.041	1.549	4.559	0.862
6c62_C	68	16	0.890	0.000	0.735	0.000	6.131	17.106	2.505	6.917	0.857
6cb7_A	122	16	0.804	0.000	0.706	0.000	1.027	1.109	0.727	1.602	0.715
6cka_B	68	16	0.986	0.000	0.953	0.000	2.047	5.209	1.558	3.761	0.977
6dgk_B	120	16	0.516	0.000	0.751	0.000	0.660	1.795	0.402	2.000	0.977
6fbz_B	81	16	0.895	0.000	0.826	0.000	4.705	12.754	1.748	5.393	0.834
6fy5_A	198	16	0.847	0.000	0.746	0.000	1.025	1.112	0.838	1.510	0.822
6jim_B	465	16	0.883	0.000	0.907	0.000	1.422	4.624	0.693	3.255	0.886
6l3r_E	669	16	0.882	0.000	0.842	0.000	0.803	1.644	0.520	1.718	0.937
6lrd_A	705	16	0.976	0.000	0.841	0.000	1.971	4.126	1.575	3.940	0.952
6lus_A	133	16	0.959	0.000	0.785	0.000	2.583	4.386	1.986	3.892	0.952
6mi3_B	124	16	0.881	0.000	0.730	0.000	5.784	12.449	2.333	3.898	0.811
6ono_C	76	16	0.875	0.000	0.601	0.000	1.610	2.156	1.061	1.531	0.734
6pxz_C	104	16	0.860	0.000	0.902	0.000	0.803	1.991	0.365	1.567	0.904
6q10_A	155	16	0.949	0.000	0.762	0.000	1.093	4.391	1.053	4.965	0.980
6q9c_B	418	16	0.679	0.000	0.819	0.000	0.876	3.368	0.357	1.819	0.826
6q9c_C	155	16	0.803	0.000	0.787	0.000	1.882	15.667	0.599	4.611	0.835
6ro6_B	58	16	0.954	0.000	0.829	0.000	1.181	1.457	0.796	1.871	0.905
6spt_A	69	16	0.907	0.000	0.661	0.000	0.870	3.734	0.561	2.771	0.904
6uof_A	119	16	0.849	0.000	0.874	0.000	0.737	1.233	0.405	0.671	0.910
6y2x_A	235	16	0.908	0.000	0.909	0.000	3.106	11.679	1.292	4.671	0.940
7a66_C	86	16	0.605	0.000	0.852	0.000	1.234	4.173	0.725	2.679	0.921
7aex_A	275	16	0.977	0.000	0.816	0.000	1.867	2.975	1.794	4.278	0.916
7bqi_A	183	16	0.924	0.000	0.571	0.000	1.077	3.474	0.951	4.568	0.970
7ccg_A	271	16	0.857	0.000	0.854	0.000	1.760	8.047	0.711	2.601	0.857
7ecq_A	175	16	0.953	0.000	0.830	0.000	0.674	0.987	0.516	1.629	0.955
7kwt_A	71	16	0.644	0.000	0.512	0.000	3.925	8.168	2.430	2.927	0.937
7mf4_A	554	16	0.689	0.000	0.766	0.000	1.164	5.271	0.709	2.946	0.909
7n1n_A	68	16	0.971	0.000	0.876	0.000	2.093	5.273	1.587	3.918	0.986
7onn_A	410	16	0.780	0.000	0.675	0.000	0.933	1.184	0.742	1.581	0.913
7p46_B	282	16	0.741	0.000	0.745	0.000	2.276	1.822	1.930	2.784	0.898
7s86_A	99	16	0.872	0.000	0.838	0.000	3.878	7.119	3.052	5.025	0.985
7ubk_B	147	16	0.870	0.000	0.760	0.000	1.804	12.277	1.010	4.904	0.913
8b3w_A	360	16	0.865	0.000	0.844	0.000	1.668	12.840	0.637	5.007	0.924
8dkp_A	396	16	0.864	0.000	0.791	0.000	0.982	1.259	0.803	2.273	0.942
